# Integrating mechanism-based T cell phenotypes into a model of tumor-immune cell interactions

**DOI:** 10.1101/2024.03.05.583613

**Authors:** Neel Tangella, Colin G. Cess, Geena V. Ildefonso, Stacey D. Finley

## Abstract

Interactions between cancer cells and immune cells in the tumor microenvironment influence tumor growth and can contribute to the response to cancer immunotherapies. It is difficult to gain mechanistic insights into the effects of cell-cell interactions in tumors using a purely experimental approach. However, computational modeling enables quantitative investigation of the tumor microenvironment, and agent-based modeling in particular provides relevant biological insights into the spatial and temporal evolution of tumors. Here, we develop a novel agent-based model (ABM) to predict the consequences of intercellular interactions. Furthermore, we leverage our prior work that predicts the transitions of CD8+ T cells from a naïve state to a terminally differentiated state using Boolean modeling. Given the detailed incorporated to predict T cell state, we apply the integrated Boolean-ABM framework to study how the properties of CD8+ T cells influence the composition and spatial organization of tumors and the efficacy of an immune checkpoint blockade. Overall, we present a mechanistic understanding of tumor evolution that can be leveraged to study targeted immunotherapeutic strategies.
