## Supplementary material for "Integrating mechanism-based T cell phenotypes into a model of tumor-immune cell interactions": File S4

### Sheet: Relative proportions of cells
*Note: numbers shown are the relative proportion of cells (+/- standard deviation)
Wildtype, Base Recruitment Rate
	Base DP, Base KP	(+/-)	Low DP, Low KP	(+/-)	Low DP, High KP	(+/-)	High DP, Low KP)	(+/-)	High DP, High KP	(+/-)
m0	0.182829	0.0764294	0.188475	0.106087	0.0858168	0.0450027	0.135922	0.0838306	0.114067	0.0665022
m1	0.058816	0.0190846	0.0665141	0.036739	0.0347598	0.0161856	0.0368777	0.0115576	0.032802	0.00943198
m2	0.758355	0.0967589	0.745011	0.0971948	0.879423	0.0850942	0.8272	0.0932131	0.853131	0.0856686
naïve*	0.00026362	0.000351494	0.00071628	0.000578723	0.00045106	0.000336665	0.00012542	0.000250847	0	0
pro-memory*	0.00962214	0.000951512	0.00577963	0.000700346	0.00565152	0.000964355	0.0114762	0.00211832	0.0115592	0.0016667
exhausted*	0.355712	0.026038	0.650727	0.0450001	0.647165	0.0481499	0.0870438	0.00712157	0.0848548	0.00868231
t-helper*	0.212698	0.0556099	0.118112	0.0491085	0.0755128	0.0230165	0.237238	0.0847991	0.216997	0.069964
t-regulatory*	0.421705	0.0492047	0.224665	0.0352694	0.27122	0.0256503	0.664116	0.0854762	0.686589	0.082055
Wildtype, High recruitment Rate
	Base DP, Base KP	(+/-)	Low DP, Low KP	(+/-)	Low DP, High KP	(+/-)	High DP, Low KP)	(+/-)	High DP, High KP	(+/-)
m0	0.0927432	0.0546932	0.141537	0.0622348	0.0705313	0.0612373	0.143607	0.0611202	0.0533404	0.0053006
m1	0.0851276	0.0666131	0.190388	0.11402	0.0677067	0.0881154	0.0709504	0.0242894	0.035374	0.00351493
m2	0.822129	0.0858963	0.668074	0.155229	0.861762	0.0940081	0.785442	0.0653547	0.911286	0.0565997
naïve*	0.00042269	0.000298887	0.000725221	0.000226521	0.000676788	0.000349492	0.000138728	0.000211911	0.000184083	0.000281191
pro-memory*	0.018852	0.00260358	0.00734949	0.00122001	0.0060347	0.00163557	0.0405549	0.00499786	0.0363871	0.00452618
exhausted*	0.717685	0.0853778	0.900698	0.0642705	0.904629	0.124697	0.307422	0.0361598	0.28312	0.0188892
t-helper*	0.0714135	0.0321727	0.03558	0.0143729	0.0195141	0.0134874	0.203653	0.0680345	0.115911	0.0109093
t-regulatory*	0.191627	0.0225411	0.0556474	0.0130633	0.0691452	0.00769031	0.448231	0.0388572	0.564398	0.0295691
PD1-Blockade, Base Recruitment Rate
	Base DP, Base KP	(+/-)	Low DP, Low KP	(+/-)	Low DP, High KP	(+/-)	High DP, Low KP)	(+/-)	High DP, High KP	(+/-)
m0	0.170008	0.0795752	0.169598	0.0785474	0.0693493	0.0179136	0.179322	0.0897686	0.0741579	0.0324246
m1	0.048948	0.0205749	0.0620492	0.024531	0.0288275	0.00528586	0.0412852	0.0116301	0.0265413	0.0055899
m2	0.781044	0.0594473	0.768353	0.0994026	0.901823	0.059489	0.779393	0.118526	0.899301	0.0712019
naïve*	0	0	0	0	0	0	0	0	0	0
pro-memory*	0.15371	0.0141238	0.300588	0.0270857	0.295836	0.0184287	0.0437438	0.00456273	0.0439887	0.00529574
exhausted*	0.182574	0.0186308	0.342251	0.0261494	0.344064	0.0137651	0.0446076	0.00812471	0.0438506	0.00526141
t-helper*	0.203521	0.0706392	0.113817	0.0353942	0.0707626	0.00947336	0.281836	0.0872169	0.177267	0.0337853
t-regulatory*	0.460196	0.0456498	0.243344	0.0288393	0.289337	0.0194711	0.629812	0.0994045	0.734894	0.0620258
PD1-Blockade, High Recruitment Rate
	Base DP, Base KP	(+/-)	Low DP, Low KP	(+/-)	Low DP, High KP	(+/-)	High DP, Low KP)	(+/-)	High DP, High KP	(+/-)
m0	0.0578446	0.00829805	0.152554	0.064514	0.0571168	0.015142	0.131217	0.0602742	0.0519515	0.00366325
m1	0.0464125	0.00813396	0.234074	0.130359	0.0465165	0.0157843	0.0653488	0.0189009	0.0330025	0.00282167
m2	0.895743	0.0952599	0.613372	0.150707	0.896367	0.136292	0.803434	0.0765778	0.915046	0.0316161
naïve*	0	0	0	0	0	0	0	0	0	0
pro-memory*	0.321339	0.0430632	0.422181	0.0463815	0.415407	0.0579137	0.163968	0.0149895	0.147509	0.0116663
exhausted*	0.382685	0.0478948	0.481694	0.0494408	0.487271	0.0661763	0.161041	0.0135909	0.145465	0.00858665
t-helper*	0.0551016	0.00837127	0.0437222	0.0164303	0.0191166	0.00557676	0.198999	0.0634336	0.118543	0.00840305
t-regulatory*	0.240874	0.0275632	0.0524034	0.0126691	0.0782056	0.0110875	0.475993	0.0623868	0.588484	0.0273248

### Sheet: Absolute cell counts
*Note: numbers shown are the mean cell counts (+/- standard deviation)
Wildtype, Base Recruitmet Rate
	Base DP, Base KP	(+/-)	Low DP, Low KP	(+/-)	Low DP, High KP	(+/-)	High DP, Low KP)	(+/-)	High DP, High KP	(+/-)
cancer cells	30124	2090	27068	4450	23363	3111	28381	3562	26473	2855
m0	1573	658	1565	881	670	351	1179	727	940	548
m1	506	164	552	305	271	126	320	100	270	78
m2	6524	832	6186	807	6864	664	7173	808	7028	706
naïve*	1	1	3	2	2	1	0	0	0	0
pro-memory*	22	2	23	3	21	4	18	3	18	3
exhausted*	810	59	2635	182	2439	181	139	11	129	13
t-helper*	484	127	478	199	285	87	378	135	330	107
t-regulatory*	960	112	910	143	1022	97	1059	136	1045	125
Wildtype, High Recruitmet Rate
	Base DP, Base KP	(+/-)	Low DP, Low KP	(+/-)	Low DP, High KP	(+/-)	High DP, Low KP)	(+/-)	High DP, High KP	(+/-)
cancer cells	22357	4736	18724	3571	9807	4239	28526	4461	15687	1373
m0	698	412	875	385	330	286	1195	509	353	35
m1	641	501	1177	705	316	412	590	202	234	23
m2	6186	646	4129	959	4027	439	6535	544	6036	375
naïve*	2	1	8	3	6	3	0	0	0	0
pro-memory*	89	12	83	14	54	15	88	11	59	7
exhausted*	3396	404	10184	727	8020	1105	664	78	461	31
t-helper*	338	152	402	163	173	120	440	147	189	18
t-regulatory*	907	107	629	148	613	68	969	84	920	48
PD1-Blockade, Base Recruitmet Rate
	Base DP, Base KP	(+/-)	Low DP, Low KP	(+/-)	Low DP, High KP	(+/-)	High DP, Low KP)	(+/-)	High DP, High KP	(+/-)
cancer cells	27472	3352	27595	3469	20225	2067	29586	3535	23573	2381
m0	1401	656	1406	651	492	127	1581	791	593	259
m1	403	170	514	203	205	38	364	103	212	45
m2	6437	490	6370	824	6401	422	6870	1045	7190	569
naïve*	0	0	0	0	0	0	0	0	0	0
pro-memory*	313	29	1165	105	974	61	71	7	64	8
exhausted*	371	38	1327	101	1133	45	72	13	64	8
t-helper*	414	144	441	137	233	31	457	141	257	49
t-regulatory*	936	93	943	112	953	64	1021	161	1064	90
PD1-Blockade, High Recruitmet Rate
	Base DP, Base KP	(+/-)	Low DP, Low KP	(+/-)	Low DP, High KP	(+/-)	High DP, Low KP)	(+/-)	High DP, High KP	(+/-)
cancer cells	15498	2313	20664	3943	8299	2758	27587	3873	13285	655
m0	372	53	976	413	219	58	1111	510	312	22
m1	298	52	1498	834	179	61	553	160	198	17
m2	5759	612	3925	964	3442	523	6804	648	5495	190
naïve*	0	0	0	0	0	0	0	0	0	0
pro-memory*	1168	157	4674	513	2771	386	347	32	209	17
exhausted*	1391	174	5332	174	3250	441	341	29	206	12
t-helper*	200	30	484	30	128	37	422	134	168	12
t-regulatory*	876	100	580	100	522	74	1008	132	835	39

### Sheet: Immune cell infiltration
*Note: numbers shown are the distance (mean +/- standard deviation) from tumor center, in micrometers
Base DP, Base KP
	CD8 T cell	(+/-)	t-helper	(+/-)	t-regulatory	(+/-)	m0	(+/-)	m1	(+/-)	m2	(+/-)
Wildtype, Base Recruitment	1913.73	74.477	1950.41	79.5088	1779.65	48.4349	1991.08	86.5316	1956.96	77.2239	1840.81	52.9643
Wildtype, High Recruitment	1644.73	184.722	1644.21	208.514	1578.71	132.59	1664.85	232.103	1648.87	213.358	1626.87	137.818
PD1-Blockade, Base Recruitment	1842.69	122.783	1877.8	126.941	1708.79	86.219	1914.4	138.005	1883.97	128.546	1766.31	89.6268
PD1-Blockade, High Recruitment	1365.3	100.481	1335.87	102.836	1360.65	94.8318	1334.1	100.027	1334.8	100.997	1399.05	95.7765
Low DP, Low KP
	CD8 T cell	(+/-)	t-helper	(+/-)	t-regulatory	(+/-)	m0	(+/-)	m1	(+/-)	m2	(+/-)
Wildtype, Base Recruitment	1721.79	126.023	1851.31	206.059	1702.47	108.806	1883.91	230.304	1849.55	205.087	1764.01	118.449
Wildtype, High Recruitment	1488.37	118.394	1604.85	191.669	1455.8	106.962	1662.19	214.495	1607.24	184.732	1508.03	115.032
PD1-Blockade, Base Recruitment	1735.63	98.9567	1888.24	138.345	1719.57	96.1738	1926.69	153.287	1891.16	137.107	1778.6	96.2859
PD1-Blockade, High Recruitment	1549.69	137.697	1663.09	212.034	1507.28	122.231	1719.03	248.931	1660.16	212.341	1564.64	130.643
Low DP, High KP
	CD8 T cell	(+/-)	t-helper	(+/-)	t-regulatory	(+/-)	m0	(+/-)	m1	(+/-)	m2	(+/-)
Wildtype, Base Recruitment	1613.29	88.7058	1690.52	122.728	1613.84	97.6353	1708.28	132.238	1694.8	124.809	1665.95	95.4535
Wildtype, High Recruitment	1164.73	154.234	1052.82	242.467	1118.83	161.719	1047.96	267.695	1047.65	244.843	1146.6	169.459
PD1-Blockade, Base Recruitment	1519.74	59.1067	1558.36	98.0641	1511.23	65.3681	1567.21	104.564	1558.68	97.3546	1561.83	67.1896
PD1-Blockade, High Recruitment	1060.8	119.275	962.268	153.036	1027.62	135.684	950.925	149.2	959.095	150.343	1059.68	139.386
High DP, Low KP
	CD8 T cell	(+/-)	t-helper	(+/-)	t-regulatory	(+/-)	m0	(+/-)	m1	(+/-)	m2	(+/-)
Wildtype, Base Recruitment	1906.48	161.259	1880.84	146.762	1743.34	97.7812	1910.15	158.399	1886.63	147.917	1801.4	97.683
Wildtype, High Recruitment	1939.69	179.639	1903.61	161.929	1731.13	121.249	1944.67	176.829	1923.31	168.581	1796.15	127.552
PD1-Blockade, Base Recruitment	1972.76	150.792	1935.38	132.105	1766.87	97.9746	1969.2	140.322	1941.67	133.437	1830.45	101.27
PD1-Blockade, High Recruitment	1900.73	182.393	1864.22	161.545	1717.62	99.7942	1903.02	177.619	1883.43	169	1777.38	104.308
High DP, High KP
	CD8 T cell	(+/-)	t-helper	(+/-)	t-regulatory	(+/-)	m0	(+/-)	m1	(+/-)	m2	(+/-)
Wildtype, Base Recruitment	1827.21	116.359	1809.55	105.644	1689.38	81.8405	1835.59	114	1813.71	107	1747.08	79.3
Wildtype, High Recruitment	1323.87	59.8594	1329.4	60.0564	1358.97	54.2411	1319.92	59.9	1323.24	58.7	1403.58	54.9
PD1-Blockade, Base Recruitment	1685.67	105.278	1678.8	97.9825	1611.19	76.0658	1686.76	107	1681.31	101	1668.81	75.1
PD1-Blockade, High Recruitment	1204.38	30.7054	1209.7	30.8149	1265.91	28.4886	1202.92	31.1	1206.45	29.3	1305.47	29.2
