## Supplementary material for "Integrating mechanism-based T cell phenotypes into a model of tumor-immune cell interactions": File S5

### Sheet: References
References
[1]	Cess, C.G., and Finley, S.D. (2022). Multiscale modeling of tumor adaption and invasion following anti-angiogenic therapy. Comput. Syst. Oncol. 2, e1032. 10.1002/cso2.1032.
[2]	Osborne, J.M., Fletcher, A.G., Pitt-Francis, J.M., Maini, P.K., and Gavaghan, D.J. (2017). Comparing individual-based approaches to modelling the self-organization of multicellular tissues. PLoS Comput. Biol. 13, e1005387.
[3]	Gong, C., Milberg, O., Wang, B., Vicini, P., Narwal, R., Roskos, L., and Popel, A.S. (2017). A computational multiscale agent-based model for simulating spatio-temporal tumour immune response to PD1 and PDL1 inhibition. J. R. Soc. Interface. 10.1098/rsif.2017.0320.
[4]	Oyler-Yaniv, A., Oyler-Yaniv, J., Whitlock, B.M., Liu, Z., Germain, R.N., Huse, M., Altan-Bonnet, G., and Krichevsky, O. (2017). A Tunable Diffusion-Consumption Mechanism of Cytokine Propagation Enables Plasticity in Cell-to-Cell Communication in the Immune System. Immunity 46, 609–620. 10.1016/j.immuni.2017.03.011.
[5]	Krombach, F. (1997). Cell size of alveolar macrophages: an interspecies comparison. Environ. Health Perspect. 105, 1261–1263.
[6]	Barros-Becker, F., Lam, P.-Y., Fisher, R., and Huttenlocher, A. (2017). Live imaging reveals distinct modes of neutrophil and macrophage migration within interstitial tissues. J. Cell Sci. 130, 3801–3808. 10.1242/jcs.206128.
[7]	Mueller, S.N. (2013). Effector T-cell responses in non-lymphoid tissues: insights from in vivo imaging. Immunol. Cell Biol. 91, 290–296.

### Sheet: Force parameters
Parameter (in text)	Description	Value	Reference
k_c	Decay of attractive force	10	[1]
µ	Spring constant	50	[1,2]
Drag coefficient	Drag coefficient	1	[2]
x_max	Maximum interaction distance	1.5 x cell radius	[2]

### Sheet: Cancer cell parameters
Parameter (in text)	Description	Value	Units	Reference
-	Cell radius	10	µm	[3]
-	Cell division probability	0.04	hr^-1	* model specific, based on biological behavior
-	Cell death probability	0.0053	hr^-1	* model specific, based on biological behavior
x_th	Influence limit	25	µm	[4]
-	PD-L1 probability when expressed	0.01	-	* model specific, based on biological behavior
-	Probability of gaining PD-L1	1e-06	-	* model specific, based on biological behavior

### Sheet: Macrophage parameters
Parameter (in text)	Description	Value	Units	Reference
-	Cell radius	7.5	µm	[5]
-	Death probability	0.015	hr^-1	* model specific, based on biological behavior
-	Migration speed	20	µm/hr	[6]
-	Migration speed within tumor	13.3	µm/hr	* model specific, based on biological behavior
p_0	Probability of remaining undifferentiated	1	-	* model specific, based on biological behavior
p_1	Probability of differentiating to M1	0.187	-	* model specific, based on biological behavior
p_2	Probability of differentiating to M2	0.433	-	* model specific, based on biological behavior
-	Influence limit	25	µm	[4]
-	Migration bias	0.123	-	* model specific, based on biological behavior
-	Migration bias in tumor	0.067	-	* model specific, based on biological behavior
-	PD-L1 probability when M2	0.264	hr^-1	* model specific, based on biological behavior
-	Probability of redifferentiation	0.4	hr^-1	* model specific, based on biological behavior
-	Probability of killing cancer cell (as M1)	0.044	hr^-1	* model specific, based on biological behavior

### Sheet: CD4+ T cell parameters
Parameter (in text)	Description	Value	Units	Reference
-	Cell radius	5	µm	[3]
-	Cell death probability	0.039	hr^-1	* model specific, based on biological behavior
-	Migration speed	90	µm/hr	[7]
-	Migration speed in tumor	60.2	µm/hr	* model specific, based on biological behavior
p_diff_0	Probability of differentiating	0.13	hr^-1	* model specific, based on biological behavior
-	Influence limit	25	µm	[4]
-	Migration bias	0.074	-	* model specific, based on biological behavior
-	Migration bias in tumor	0.068	-	* model specific, based on biological behavior
-	CTLA-4 probability when Treg	0.139	hr^-1	* model specific, based on biological behavior

### Sheet: CD8+ T cell parameters
Parameter (in text)	Description	Value	Units	Reference
-	Cell radius	5	µm	[3]
-	Cell death probability	0.014	hr^-1	* model specific, based on biological behavior; varied in simulations
-	Migration Speed	90	µm/hr	[7]
-	Migration speed in tumor	51	µm/hr	* model specific, based on biological behavior
p_kill_0	Kill probability	0.041	hr^-1	* model specific, based on biological behavior; varied in simulations
k_scaling	Scaling factor for kill probability	5.76	-	* model specific, based on biological behavior
-	Influence limit	25	µm	[4]
-	Migration bias	0.076	-	* model specific, based on biological behavior
-	Migration bias in tumor	0.022	-	* model specific, based on biological behavior
-	Division probability	0.053	hr^-1	* model specific, based on biological behavior

### Sheet: Environmental parameters
Description	Value	Units	Reference
Macrophage recruitment rate	0.006	cells/(hr*n_cancer)	* model specific, based on biological behavior
CD4+ T cell recruitment rate	0.001	cells/(hr*n_cancer)	* model specific, based on biological behavior
CD8+ T cell recruitment rate	0.001	cells/(hr*n_cancer)	* model specific, based on biological behavior; varied in simulations
Recruitment distance from tumor edge	50	µm	* model specific, based on biological behavior
Recruitment delay	2.86	days	* model specific, based on biological behavior
